# Somatic epimutations enable single-cell lineage tracing in native hematopoiesis across the murine and human lifespan

**DOI:** 10.1101/2024.04.01.587514

**Authors:** Michael Scherer, Indranil Singh, Martina Braun, Chelsea Szu-Tu, Michael Kardorff, Julia Rühle, Robert Frömel, Sergi Beneyto-Calabuig, Simon Raffel, Alejo Rodriguez-Fraticelli, Lars Velten

## Abstract

Current approaches to lineage tracing of stem cell clones require genetic engineering or rely on sparse somatic DNA variants, which are difficult to capture at single-cell resolution. Here, we show that targeted single-cell measurements of DNA methylation at single-CpG resolution deliver joint information about cellular differentiation state and clonal identities. We develop EPI-clone, a droplet-based method for transgene-free lineage tracing, and apply it to study hematopoiesis, capturing hundreds of clonal trajectories across almost 100,000 single-cells. Using ground-truth genetic barcodes, we demonstrate that EPI-clone accurately identifies clonal lineages throughout hematopoietic differentiation. Applied to unperturbed hematopoiesis, we describe an overall decline of clonal complexity during murine ageing and the expansion of rare low-output stem cell clones. In aged human donors, we identified expanded hematopoietic clones with and without genetic lesions, and various degrees of clonal complexity. Taken together, EPI-clone enables accurate and transgene-free single-cell lineage tracing at scale.
