## Supplemental Table 1 for "Somatic epimutations enable single-cell lineage tracing in native hematopoiesis across the murine and human lifespan"

### Sheet: Sheet1
Antibody	Sequence tag	Clone	Concentration	Company	Catalogue
CD27	CAAGGTATGTCACTG	LG.3A10	1:500	BioLegend	124247
CD34	GATTCCTTTACGAGC	HM34	1:125	BioLegend	128625
CD90	CCGATCAGCCGTTTA	30-H12	1:200	BioLegend	105355
CD135	GTAGCAAGATTCAAG	A2F10	1:250	BioLegend	135319
CD201	TATGATCTGCCCTTG	RCR-16	1:500	BioLegend	141511
Esam	TATAGTTTCCGCCGT	1G8/ESAM	1:200	BioLegend	136215
CD16_32	TTCGATGCTGGAGCA	93	1:200	BioLegend	101345
CD41	ACTTGGATGGACACT	MWReg30	1:200	BioLegend	133941
CD115	TTCCGTTGTTGTGAG	AFS98	1:200	BioLegend	135543
CD127	GTGTGAGGCACTCTT	A7R34	1:200	BioLegend	135055
FCER1A	AGTCACCTCGAAGCT	MAR-1	1:200	BioLegend	134341
CD9	TAGCAGTCACTCCTA	30-H12	1:200	BioLegend	124823
CD61	TTCTTTACCCGCCTG	2C9.G2(HMβ3-1)	1:200	BioLegend	104329
CD49f	TTCCGAGGATGATCT	GoH3	1:200	BioLegend	313639
Ter119	GCGCGTTTGTGCTAT	TER-119	1:200	BioLegend	116251
MHC_II	GGTCACCAGTATGAT	M5/114.15.2	1:200	BioLegend	107657
SCA1	TTCCTTTCCTACGCA	D7	1:500	BioLegend	108149
cKIT	TGCATGTCATCGGTG	2B8	1:250	BioLegend	105849
CD48	AGAACCGCCGTAGTT	HM48-1	1:200	BioLegend	103457
CD150	CAACGCCTAGAAACC	TC15-12F12.2	1:200	BioLegend	115951
