## Supplemental Table 2 for "Somatic epimutations enable single-cell lineage tracing in native hematopoiesis across the murine and human lifespan"

### Sheet: TrueSeq (i5-i7)_indexing
Truseq i5 ix1	AAT GAT ACG GCG ACC ACC GAG ATC TAC ACT CGC CTT AAC ACT CTT TCC CTA CAC GAC GCT C
Truseq i5 ix2	AAT GAT ACG GCG ACC ACC GAG ATC TAC ACC TAG TAC GAC ACT CTT TCC CTA CAC GAC GCT C
Truseq i5 ix3	AAT GAT ACG GCG ACC ACC GAG ATC TAC ACT TCT GCC TAC ACT CTT TCC CTA CAC GAC GCT C
Truseq i5 ix4	AAT GAT ACG GCG ACC ACC GAG ATC TAC ACG CTC AGG AAC ACT CTT TCC CTA CAC GAC GCT C
Truseq i5 ix5	AAT GAT ACG GCG ACC ACC GAG ATC TAC ACA GGA GTC CAC ACT CTT TCC CTA CAC GAC GCT C
Truseq i5 ix6	AAT GAT ACG GCG ACC ACC GAG ATC TAC ACC ATG CCT AAC ACT CTT TCC CTA CAC GAC GCT C
Truseq i5 ix7	AAT GAT ACG GCG ACC ACC GAG ATC TAC ACG TAG AGA GAC ACT CTT TCC CTA CAC GAC GCT C
Truseq i5 ix8	AAT GAT ACG GCG ACC ACC GAG ATC TAC ACC CTC TCT GAC ACT CTT TCC CTA CAC GAC GCT C
Truseq i5 ix9	AAT GAT ACG GCG ACC ACC GAG ATC TAC ACA GCG TAG CAC ACT CTT TCC CTA CAC GAC GCT C
Truseq i5 ix10	AAT GAT ACG GCG ACC ACC GAG ATC TAC ACC AGC CTC GAC ACT CTT TCC CTA CAC GAC GCT C
Truseq i5 ix11	AAT GAT ACG GCG ACC ACC GAG ATC TAC ACT GCC TCT TAC ACT CTT TCC CTA CAC GAC GCT C
Truseq i5 ix12	AAT GAT ACG GCG ACC ACC GAG ATC TAC ACT CCT CTA CAC ACT CTT TCC CTA CAC GAC GCT C
Truseq i5 ix13	AAT GAT ACG GCG ACC ACC GAG ATC TAC ACT CAT GAG CAC ACT CTT TCC CTA CAC GAC GCT C
Truseq i5 ix14	AAT GAT ACG GCG ACC ACC GAG ATC TAC ACC CTG AGA TAC ACT CTT TCC CTA CAC GAC GCT C
Truseq i5 ix15	AAT GAT ACG GCG ACC ACC GAG ATC TAC ACT AGC GAG TAC ACT CTT TCC CTA CAC GAC GCT C
Truseq i5 ix16	AAT GAT ACG GCG ACC ACC GAG ATC TAC ACG TAG CTC CAC ACT CTT TCC CTA CAC GAC GCT C
Truseq i5 ix17	AAT GAT ACG GCG ACC ACC GAG ATC TAC ACT ACT ACG CAC ACT CTT TCC CTA CAC GAC GCT C
Truseq i5 ix18	AAT GAT ACG GCG ACC ACC GAG ATC TAC ACA GGC TCC GAC ACT CTT TCC CTA CAC GAC GCT C
Truseq i5 ix19	AAT GAT ACG GCG ACC ACC GAG ATC TAC ACG CAG CGT AAC ACT CTT TCC CTA CAC GAC GCT C
Truseq i5 ix20	AAT GAT ACG GCG ACC ACC GAG ATC TAC ACC TGC GCA TAC ACT CTT TCC CTA CAC GAC GCT C
Truseq i5 ix21	AAT GAT ACG GCG ACC ACC GAG ATC TAC ACG AGC GCT AAC ACT CTT TCC CTA CAC GAC GCT C
Truseq i5 ix22	AAT GAT ACG GCG ACC ACC GAG ATC TAC ACC GCT CAG TAC ACT CTT TCC CTA CAC GAC GCT C
Truseq i5 ix23	AAT GAT ACG GCG ACC ACC GAG ATC TAC ACG TCT TAG GAC ACT CTT TCC CTA CAC GAC GCT C
Truseq i5 ix24	AAT GAT ACG GCG ACC ACC GAG ATC TAC ACA CTG ATC GAC ACT CTT TCC CTA CAC GAC GCT C
Truseq i7 ix1	CAA GCA GAA GAC GGC ATA CGA GAT TAG ATC GCG TGA CTG GAG TTC AGA CGT GT
Truseq i7 ix2	CAA GCA GAA GAC GGC ATA CGA GAT CTC TCT ATG TGA CTG GAG TTC AGA CGT GT
Truseq i7 ix3	CAA GCA GAA GAC GGC ATA CGA GAT TAT CCT CTG TGA CTG GAG TTC AGA CGT GT
Truseq i7 ix4	CAA GCA GAA GAC GGC ATA CGA GAT AGA GTA GAG TGA CTG GAG TTC AGA CGT GT
Truseq i7 ix5	CAA GCA GAA GAC GGC ATA CGA GAT GTA AGG AGG TGA CTG GAG TTC AGA CGT GT
Truseq i7 ix6	CAA GCA GAA GAC GGC ATA CGA GAT ACT GCA TAG TGA CTG GAG TTC AGA CGT GT
Truseq i7 ix7	CAA GCA GAA GAC GGC ATA CGA GAT AAG GAG TAG TGA CTG GAG TTC AGA CGT GT
Truseq i7 ix8	CAA GCA GAA GAC GGC ATA CGA GAT CTA AGC CTG TGA CTG GAG TTC AGA CGT GT
Truseq i7 ix9	CAA GCA GAA GAC GGC ATA CGA GAT CGT CTA ATG TGA CTG GAG TTC AGA CGT GT
Truseq i7 ix10	CAA GCA GAA GAC GGC ATA CGA GAT TCT CTC CGG TGA CTG GAG TTC AGA CGT GT
Truseq i7 ix11	CAA GCA GAA GAC GGC ATA CGA GAT TCG ACT AGG TGA CTG GAG TTC AGA CGT GT
Truseq i7 ix12	CAA GCA GAA GAC GGC ATA CGA GAT TTC TAG CTG TGA CTG GAG TTC AGA CGT GT

### Sheet: LARRY Primer for Diversity Ana.
LARRYv2 Truseq i5 Fw1	cctacacgacgctcttccgatctNNgctaggagagaccatatgggatccgat
LARRYv2 Truseq i5 Fw2	cctacacgacgctcttccgatctNNNgctaggagagaccatatgggatccgat
LARRYv2 Truseq i5 Fw3	cctacacgacgctcttccgatctNNNNgctaggagagaccatatgggatccgat
LARRYv2 Truseq i7 Rv	gtgactggagttcagacgtgtgctcttccgatcttcgttgggagtgaattagccc

### Sheet: LARRY primer Enrich. from cDNA
Pre-Enrichment PCR:
Fw:	GGCTCGGCTGTTGGGCACTGA
Rv	P5-TT-XX (from 10X genomics)
LARRY Enrichment PCR
Fw:	GTGACTGGAGTTCAGACGTGTGCTCTTCCGATCTGCTAGGAGAGACCATATGGGATC
Rv:	P5-TT-XX (from 10X genomics)
Indexing PCR
Fw:	P7-TT-XX (from 10X genomics)
Rv:	P5-TT-XX (from 10X genomics)
