## Supplemental Table 4 for "Somatic epimutations enable single-cell lineage tracing in native hematopoiesis across the murine and human lifespan"

### Sheet: scTAM-seq
Name	Batch	# reads	# aligned reads	# reads in cells	# cells
LARRY_mouse1	LARRY main (Batch 1)	648 M	513 M	454 M	3246
LARRY_mouse2	LARRY main (Batch 1)	707 M	333 M	242 M	3410
LARRY_mouse3	LARRY main (Batch 1)	667 M	464 M	323 M	4439
LARRY_mouse4	LARRY main (Batch 1)	961 M	467 M	394 M	2790
LK_LSK_unstained	LARRY replicate (Batch 2)	983 M	562 M	461 M	4044
LK_LSK_stained	LARRY replicate (Batch 2)	979 M	455 M	373 M	3852
LK_WT_stained	Native Hematopoiesis (Batch 3)	1,224 M​	564 M​	436 M​	7001
Mature_Lung	LARRY mature (Batch 4)	820 M	298 M	107 M	5855
Mature_BM_PB	LARRY mature (Batch 4)	705 M	355 M	160 M	5239
Old_mouse	Aging (Batch 5)	708 M	521 M	353 M	10059
Young_mouse	Aging (Batch 5)	391 M	318 M	233 M	6686

### Sheet: 10x
Name	Batch	#reads	#aligned reads	#cells																								x	freq
LARRY_mouse1	LARRY main	314 M	298 M	1838
LARRY_mouse1_MkP	LARRY main	62 M	59 M	1411
LARRY_mouse2	LARRY main	215 M	200 M	1703
LARRY_mouse2_MkP	LARRY main	122 M	117 M	1649
LARRY_mouse3	LARRY main	290 M	255 M	3960
LARRY_mouse3_MkP	LARRY main	133 M	125 M	3216
LARRY_mouse4	LARRY main	312 M	293 M	4317
LARRY_mouse4_MkP	LARRY main	133 M	126 M	3425
LK_LSK_stained	LARRY replicate	323 M	300 M	3149
LK_LSK_unstained	LARRY replicate	371 M	345 M	3150
